# Human prostate cancer bone metastases have an actionable immunosuppressive microenvironment

**DOI:** 10.1101/2020.03.19.998658

**Authors:** Ninib Baryawno, Youmna Kfoury, Nicolas Severe, Shenglin Mei, Karin Gustafsson, Taghreed Hirz, Thomas Brouse, Elizabeth W. Scadden, Anna A. Igolkina, Bryan D. Choi, Nikolas Barkas, John H. Shin, Philip J. Saylor, David T. Scadden, David B. Sykes, Peter V. Kharchenko, as part of the Boston Bone Metastasis Consortium

## Abstract

Bone metastases are devastating complications of cancer. They are particularly common in prostate cancer, represent incurable disease and are refractory to immunotherapy. We sought to define distinct features of the bone marrow microenvironment by analyzing single cells from prostate cancer patients’ involved bone, uninvolved bone and distant bone sites as well as bone from cancer-free, orthopedic patients and healthy individuals. Metastatic prostate cancer was associated with multifaceted immune distortion, specifically exhaustion of distinct T cell subsets, appearance of macrophages with states specific to prostate cancer bone metastases. The chemokine CCL20 was notably overexpressed by myeloid cells, as was its cognate CCR6 receptor on T cells. Disruption of the CCL20-CCR6 axis in mice with syngeneic prostate bone metastases restored T cell reactivity and significantly prolonged animal survival. Comparative high resolution analysis of prostate cancer bone metastasis shows a targeted approach for relieving local immunosuppression for therapeutic effect.
