## Supplemental Table 1 for "Human prostate cancer bone metastases have an actionable immunosuppressive microenvironment"

### Sheet: patient data
Supplementary Table 1. Patient characteristics.
Annotation	Date of surgery	Age	PSA prior to surgery	cases	Time on ADT	Prior systemic therapies	Ongoing systemic therapy at time of surgery
BMET1	2016-12-14	73	227.5	typical cases for cancer progression with cord compression	57 mo	GnRH agonist, abiraterone (9 months), docetaxel (5 cycles)	GnRH agonist monotherapy
BMET2	2017-03-23	68	108.9		2 days	2 days bicalutamide (antiandrogen; newly-initiated therapy)	Bicalutamide 50 mg daily
BMET3	2016-11-25	73	0.12	atypical cases for cord compression	1 mo	GnRH agonist (ongoing PSA response)	GnRH agonist monotherapy
BMET5	2016-08-19	78	23.3	typical cases for cancer progression with cord compression	10 mo	GnRH agonist, abiraterone (3 months)	GnRH agonist + abiraterone
BMET6	2016-08-22	69	42.8	typical cases for cancer progression with cord compression	47 mo	GnRH agonist, abiraterone (17 mo), docetaxel (4 cycles)	GnRH agonist + docetaxel (dose 4 was 18 days prior)
BMET7	2016-10-08	81	12.5		35 mo	GnRH agonist (ongoing PSA response)	GnRH agonist monotherapy
BMET8	2017-05-11	74	0.47	atypical cases for cord compression	124 mo	GnRH agonist, abiraterone (9 mo; ongoing PSA response)	GnRH agonist + abiraterone
BMET10	2017-10-20	65	91.7		74 mo	GnRH agonist, abiraterone (39 mo), radium-223	GnRH agonist + radium-223 (dose 5 was 25 days prior)
BMET11	2017-12-07	68	48.4		19 mo	GnRH agonist, docetaxel (6 cycles), abiraterone (5 mo), radium-223, pembrolizumab (deficient mismatch repair by IHC)	GnRH agonist + pembrolizumab (dose 3 was 3 days prior)
Note:
All patients underwent decompression and fusion surgeries at Massachusetts General Hospital in Boston
None had received previous radiation to the vertebral body levels from which tumor was collected

### Sheet: mouse data
Mouse data
Sample name	source name	organism	condition	Strain
SCG_MBMMet1_KO1	bone marrow	Mus musculus	CCR6 KO	C57BL6/J
SCG_MBMMet1_WT1	bone marrow	Mus musculus	WT	C57BL6/J
SCG_MBMMet1_WT2	bone marrow	Mus musculus	WT	C57BL6/J
SCG_MBMMet2_KO2	bone marrow	Mus musculus	CCR6 KO	C57BL6/J
