## Supplemental Table 2 for "Human prostate cancer bone metastases have an actionable immunosuppressive microenvironment"

### Sheet: Data
Supplementary Table 2.
Sample	Estimated.Number.of.Cells	Mean.Reads.per.Cell	Median.Genes.per.Cell	Number.of.Reads	Total.Genes.Detected	Median.UMI.Counts.per.Cell	Sequencing.Saturation
BMM2-Benign	4554	54347	839	247497778	19691	2251	0.887
BMM3-Benign	3942	33559	859	132289892	19582	2227	0.807
BMM4-Benign	1529	114334	1011	174816840	19104	2903	0.919
BMM5-Benign	3083	55312	1083	170529451	19985	3269	0.836
BMM6-Benign	3995	34440	964	137591364	19769	2568	0.781
BMM8-Benign	2255	51382	965	115867196	19162	3421	0.765
BMM9-Benign	2403	44638	1066	107266628	19451	3254	0.78
BMET1-Tumor	1591	81838	1355	130204865	21297	3733	0.84
BMET1-Involved	1314	87954	1215	115572076	18968	3632	0.88
BMET1-Distal	726	131872	1194	95739404	17789	3488	0.908
BMET2-Tumor	2209	40466	901	89390700	19527	2946	0.671
BMET2-Involved	2406	32132	780	77310103	18534	2294	0.824
BMET2-Distal	2113	161669	982	341607690	19331	3073	0.942
BMET3-Tumor	1982	59066	659	117070542	18839	1737	0.884
BMET5-Tumor	2516	67040	933	168673336	21173	2923	0.831
BMET7-Tumor	1496	90000	935	134641181	19231	2890	0.876
BMET6-Tumor	1465	98281	1046	143982751	19544	2983	0.896
BMET8-Tumor	1345	119072	1082	160152652	19391	3714	0.888
BMET8-Involved	1074	143956	1141	154609427	18201	3196	0.93
BMET8-Distal	1740	90782	1132	157961765	19172	3688	0.875
BMET10-Involved	3653	53446	1310	195238701	20404	3863	0.708
BMET10-Tumor	905	173207	2008	156753112	20176	6324	0.809
BMET11-Tumor	4074	70001	1359	285184815	21754	4174	0.727
BMET3-Involved	7232	26757	701	193512431	20077	1841	0.815
BMET3-Distal	2901	66887	938	194040366	19381	2812	0.744
BMET6-Involved	1128	204321	1566	230474279	19480	5630	0.791
BMET11-Involved	2012	81929	1341	164842919	20114	4358	0.715
BMET11-Distal	2519	70315	1134	177124480	19998	3266	0.725
BMET5-Involved	2562	71980	842	184412965	19779	2280	0.774
BMET5-Distal	2384	39826	775	94946153	18626	1859	0.846
BMET6-Distal	4834	36906	880	178408128	20310	2481	0.714
BMET7-Distal	1746	107257	1146	187272414	19557	3590	0.751
SCG_MBMMet1_WT1	6458	19307	1561	124686913	18036	4525	0.497
SCG_MBMMet1_WT2	7932	17106	1537	135685761	18141	4624	0.419
SCG_MBMMet1_KO1	5852	22565	1489	132054875	17243	4632	0.537
SCG_MBMMet2_KO2	5118	26453	1533	135387122	17275	5301	0.579
