## Supplemental Table 3 for "Human prostate cancer bone metastases have an actionable immunosuppressive microenvironment"

### Sheet: Sheet1
Supplementary Table 3. Gene list used for cell annotations.
CD4+ Naive	CD8+ Naive	CTL-1	CTL-2	Endothelial	Erythroid	Immature B cells	Mature B	mDC	memBcell	Monocytes	NK	NKT	Osteoblasts	Osteoclasts	pDC	Pericytes	Pro-B	Progenitors	TAM	Th1/17	TIM	Treg	Tumor
LTB	CD8B	GZMK	CCL5	GNG11	AHSP	TCL1A	MS4A1	HLA-DQA1	MZB1	MNDA	GNLY	CCL5	BGLAP	MMP9	IGJ	MCAM	DNTT	SPINK2	CD68	IL7R	IER3	CD4	NUPR1
IL7R	CCR7	CCL5	IL32	IFI27	HBD	VPREB3	CD79A	HLA-DQB1	DERL3	CSTA	KLRD1	GZMH	SPP1	SPP1	IRF8	ACTA2	VPREB1	IGLL1	CTSB	IL32	PLAUR	FOXP3	KLK2
CD3D	CD7	CST7	IL7R	RAMP2	HBA1	CD79B	CD79B	HLA-DMA	SEC11C	LYZ	GZMB	NKG7	IBSP	CTSK	IRF7	CAV1	VPREB3	SSBP2	CD163	LTB	PTGS2	IL2RA	FXYD3
CD3E	CD3D	CCL4	CD3D	SPARC	SMIM1	MZB1	HLA-DQB1	HLA-DRB5	FKBP11	LST1	KLRF1	CST7	EBF1	ACP5	LILRA4	RGS5	IGLL1	CD34	MS4A7	CD3D	IL1B	CD3D	PCBD1
CCR7	LTB	GZMA	CD2	HSPG2	CA1	IGLL5	HLA-DQA1	CST3	IGLL5	VCAN	CST7	GZMA	DCN	CD68	TCF4	NDUFA4L2	CD79B	STMN1	C1QC	CD3E	FCN1	CD3E	KLK3
NOSIP	NOSIP	NKG7	GZMA	CALCRL	HBB	CD79A	BANK1	LYZ	PRDX4	CST3	FGFBP2	CCL4	LUM	CKB	ITM2C	COL18A1	MZB1	SOX4	VSIG4	CD2	SOD2	CD3G	KRT8
IL32	CD8A	CMC1	GZMK	PLVAP	APOC1	FAM129C	HLA-DPA1	HLA-DMB	ITM2C	FCN1	PRF1	KLRD1	MGP	RAB13	MZB1	LHFP	SOCS2	PRSS57	FCER1G	RORA	IL8		KRT18
MAL	CD3E	IL32	CD3E	SPRY1	KCNH2	KIAA1407	HLA-DRA	FCER1A	SELM	TYROBP	NKG7	CTSW	PCOLCE	IBSP	UGCG	CALD1	ARPP21		APOC1	CD3G	C5AR1		TSPAN1
CD3G	CD27	CD3D	CST7	A2M	TFRC	PCDH9	HLA-DPB1	HLA-DPA1	DNAJB9	S100A12	GZMA	FGFBP2	CEPP1	TCIRG1	SERPINF1	CD248	CD9		FCGRT	KLRB1	VCAN		CYB5A
TCF7	IL7R	CD8A	NKG7	IGFBP7	NME4	CD72	HLA-DRB1	LST1	FKBP2	AIF1	KLRB1	GNLY	NNMT		PLD4	NT5E	HPS4		GLUL	TRAT1	CSTA		TMEM141
LDHB	LDLRAP1	CD8B	LYAR	EGFL7	CA2	NEIL1	TCL1A	FCER1G	HERPUD1	S100A8	CCL4	GZMB	BGN		RNASE6	PECAM1	SOX4		IER3	SYNE2	OSM		DSTN
PIK3IP1	TCF7	PYHIN1	KLRB1	TM4SF1	SYNGR1	SPIB	LTB	MNDA	FCRL5	FCER1G	CTSW	IL32	PDGFRA		BCL11A	ANPEP	MME		AIF1	CD40LG	EREG		MDK
CD27	LEF1	GZMM	CD3G	CRIP2	HBA2	STMN1	IGLL5	AIF1	TNFRSF17	S100A9	CD7	KLRG1	IBSP		SPIB	BGN	CD79A		C1QA	EVL	CXCL2		AR
LEF1	CD3G	CD3E	PTPRCAP	COL4A1	NFIA	HLA-DRA	CD74	CFP	XBP1	LGALS1	TYROBP	CD3D	COL		GAPT	MGP			MS4A6A	LCK	G0S2		KLK4
TRAT1	LDHB	CTSW	RORA	ELTD1	KLF1	FCRLA	BIRC3	LY86	CREB3L2	PSAP	SPON2	PRF1	CALD1		CLN8				CTSL	BIRC3	IL6
CD7	RGS10	KLRG1	SYNE2	EPAS1	CD36	RCSD1	CD19	SAMHD1	SDF2L1	CD14	HOPX	HOPX	COL3A1		CCDC50				TYROBP	SPOCK2
CAMK4	PIK3IP1	CD2	LCK	APP	BLVRB	SOX4		HLA-DRB1	SSR3	CFD	CD247	PYHIN1	COL1A2		IL3RA				RNASE1	LAT
CD52	OXNAD1	SH2D1A	GZMM	IFITM3	HBQ1	CD9		C1orf162	GNG7	STXBP2	FCGR3A	CD2			C12orf75				MARCKS	PTPRCAP
TRAF3IP3	ACAP1	CD69	HCST	S100A16	UROD	VPREB1		GRN	ERLEC1	COTL1	CLIC3	GZMM			LILRB4				CD14	CD52
CD48	ATM	HCST	CTSW	ESAM	RFESD	CD38		AMICA1	MANF	GRN	CCL5	ID2			GZMB				C1QB	PIK3IP1
GIMAP7	CD48	RGS1	KLRG1	GSN	HMGA1	HIST1H1C		KCTD12	C19orf10	CTSS	PYHIN1	CD8B			CLIC3					ACAP1
FLT3LG	TRABD2A	LCK	PPP2R5C	CAV1		BCL7A		HLA-DPB1	UBE2J1	PYCARD	GZMH	CD8A			APP					GPR171
		CD3G	CD69	PECAM1		AFF3		HLA-DRA	TPD52	GPX1	ID2	CD3E
		PTPRCAP	CCL4	CDH5				FGL2	PPAPDC1B	CYBB	FCER1G	CD3G
			CD8A						CD27
			CD8B
