## Supplemental Table 5 for "Human prostate cancer bone metastases have an actionable immunosuppressive microenvironment"

### Sheet: candidant interactions
Supplementary Table 5. Ligand-receptor candidant interactions
cell1	cell2	Gene.a	Gene.b	exp.ratio.a	exp.ratio.b	corr.pearson	pvalue.pearson	corr.spearman	pvalue.spearman
TAM	CD4_Naive	OSM	IL6ST	0.1899	0.1703	0.2019	0.7013	0	1
TAM	CD4_Naive	SPP1	ITGB1	0.365	0.1497	0.5449	0.2635	0.3714	0.4972
TAM	CD4_Naive	FN1	ITGB1	0.5028	0.1497	0.7795	0.0676	0.5798	0.2278
TAM	CD4_Naive	C3	ITGB2	0.1173	0.2349	0.4435	0.3784	0.2609	0.6175
TAM	CD4_Naive	FN1	ITGA4	0.5028	0.1403	0.1065	0.8409	0.5798	0.2278
TAM	CD4_Naive	SPP1	ITGA4	0.365	0.1403	0.0059	0.9911	0.4286	0.4194
TAM	Th1_17	OSM	IL6ST	0.1899	0.1413	0.6756	0.1408	0.4638	0.3542
TAM	Th1_17	CCL20	CCR6	0.162	0.1834	0.3286	0.5249	-0.058	0.9131
TAM	Th1_17	SPP1	ITGB1	0.365	0.3215	-0.2782	0.5935	-0.2	0.7139
TAM	Th1_17	FN1	ITGB1	0.5028	0.3215	0.0399	0.9402	0.029	0.9565
TAM	Th1_17	C3	ITGB2	0.1173	0.2988	0.0757	0.8867	-0.058	0.9131
TAM	Th1_17	FN1	ITGA4	0.5028	0.2039	-0.6851	0.1332	-0.5798	0.2278
TAM	Th1_17	SPP1	ITGA4	0.365	0.2039	-0.4472	0.3739	-0.3714	0.4972
TAM	Th1_17	CD72	SEMA4D	0.1583	0.1133	0.4157	0.4124	0.4286	0.4194
TAM	Treg	OSM	IL6ST	0.1899	0.2105	0.9293	0.0073	0.4118	0.4173
TAM	Treg	CCL20	CCR6	0.162	0.1908	0.4138	0.4147	0.6029	0.2052
TAM	Treg	C3	ITGB2	0.1173	0.3882	0.107	0.8401	0.058	0.9131
TAM	Treg	FN1	ITGA4	0.5028	0.2237	0.6652	0.1494	0.7537	0.0835
TAM	Treg	SPP1	ITGA4	0.365	0.2237	0.1196	0.8215	0.4857	0.3556
TAM	Treg	CD72	SEMA4D	0.1583	0.125	-0.0253	0.9621	0.0286	1
TAM	NKT	SPP1	ITGB1	0.365	0.4356	0.3008	0.5625	0.6	0.2417
TAM	NKT	FN1	ITGB1	0.5028	0.4356	0.7771	0.069	0.8117	0.0499
TAM	NKT	C3	ITGB2	0.1173	0.5536	-0.3416	0.5075	-0.3769	0.4615
TAM	NKT	FN1	ITGA4	0.5028	0.3412	0.1038	0.8449	0.1739	0.7417
TAM	NKT	SPP1	ITGA4	0.365	0.3412	-0.3724	0.4672	-0.2	0.7139
TAM	NKT	CD72	SEMA4D	0.1583	0.103	0.4009	0.4308	0.3143	0.5639
TAM	CTL-1	SPP1	ITGB1	0.365	0.1647	0.4268	0.3987	0.4857	0.3556
TAM	CTL-1	FN1	ITGB1	0.5028	0.1647	0.592	0.2158	0.7537	0.0835
TAM	CTL-1	C3	ITGB2	0.1173	0.4686	-0.1681	0.7502	-0.2319	0.6584
TAM	CTL-1	FN1	ITGA4	0.5028	0.271	0.1443	0.785	0.2029	0.6998
TAM	CTL-1	SPP1	ITGA4	0.365	0.271	0.4446	0.377	0.3143	0.5639
TAM	CTL-1	CD72	SEMA4D	0.1583	0.1078	-0.083	0.8758	-0.0286	1
TAM	CTL-2	OSM	IL6ST	0.1899	0.1138	0.4282	0.397	0.2609	0.6175
TAM	CTL-2	SPP1	ITGB1	0.365	0.2822	0.5327	0.2765	0.6571	0.175
TAM	CTL-2	FN1	ITGB1	0.5028	0.2822	0.8089	0.0513	0.8117	0.0499
TAM	CTL-2	C3	ITGB2	0.1173	0.3311	0.1262	0.8117	0.4348	0.3889
TAM	CTL-2	FN1	ITGA4	0.5028	0.2352	-0.6631	0.1511	-0.7247	0.1032
TAM	CTL-2	SPP1	ITGA4	0.365	0.2352	-0.2114	0.6877	-0.4857	0.3556
TAM	CTL-2	CD72	SEMA4D	0.1583	0.1148	-0.2944	0.5711	0.0286	1
Mono-2	CD4_Naive	THBS1	ITGB1	0.2214	0.1801	0.5138	0.0725	0.5475	0.0528
Mono-2	CD4_Naive	ICAM3	ITGB2	0.4297	0.2607	-0.2386	0.4325	-0.3407	0.255
Mono-2	NK	THBS1	ITGB1	0.2381	0.3017	0.386	0.2152	0.2517	0.4301
Mono-2	NK	ICAM3	ITGB2	0.4314	0.7254	-0.0445	0.8908	-0.1958	0.5429
Mono-2	NK	ICAM3	ITGAL	0.4314	0.2668	-0.4355	0.157	-0.5035	0.0988
Mono-2	NK	CD48	CD244	0.7255	0.1744	0.3335	0.2894	0.4685	0.1275
Mono-2	NK	SELL	SELPLG	0.3641	0.1857	-0.4949	0.1019	-0.2028	0.5281
Mono-2	Th1_17	THBS1	ITGB1	0.2214	0.3297	0.2104	0.4903	0.1018	0.7407
Mono-2	Th1_17	ICAM3	ITGB2	0.4297	0.3146	-0.2349	0.4397	-0.489	0.0929
Mono-2	Th1_17	ICAM3	ITGAL	0.4297	0.1174	-0.4862	0.092	-0.456	0.1197
Mono-2	Th1_17	SELL	SELPLG	0.3672	0.1044	0.0609	0.8433	0.0604	0.849
Mono-2	Treg	THBS1	ITGB1	0.2214	0.3839	0.0505	0.8698	0.2146	0.4814
Mono-2	Treg	ICAM3	ITGB2	0.4297	0.3817	-0.0908	0.7681	-0.2033	0.5053
Mono-2	Treg	ICAM3	ITGAL	0.4297	0.1674	-0.2973	0.324	-0.2503	0.4094
Mono-2	Treg	SELL	SELPLG	0.3672	0.1496	-0.0661	0.8301	-0.1703	0.5785
Mono-2	NKT	THBS1	ITGB1	0.2214	0.3444	0.7375	0.004	0.707	0.0069
Mono-2	NKT	ICAM3	ITGB2	0.4297	0.6394	-0.0815	0.7912	-0.0824	0.7925
Mono-2	NKT	ICAM3	ITGAL	0.4297	0.2157	-0.297	0.3243	-0.3297	0.2715
Mono-2	NKT	CD48	CD244	0.724	0.1006	0.41	0.1641	0.4231	0.1516
Mono-2	NKT	SELL	SELPLG	0.3672	0.139	-0.1735	0.5708	-0.2418	0.4258
Mono-2	CTL-1	THBS1	ITGB1	0.2214	0.1218	0.5918	0.0331	0.5915	0.0332
Mono-2	CTL-1	ICAM3	ITGB2	0.4297	0.5298	-0.1235	0.6878	-0.2253	0.459
Mono-2	CTL-1	ICAM3	ITGAL	0.4297	0.2055	-0.2658	0.3801	-0.2582	0.3938
Mono-2	CTL-2	THBS1	ITGB1	0.2214	0.2129	0.6037	0.0289	0.696	0.0082
Mono-2	CTL-2	ICAM3	ITGB2	0.4297	0.3945	-0.4451	0.1275	-0.5385	0.0611
Mono-2	CTL-2	ICAM3	ITGAL	0.4297	0.1654	-0.3219	0.2835	-0.3681	0.2166
Mono-2	CD8_Naive	ICAM3	ITGB2	0.4333	0.2768	0.0145	0.9704	-0.1	0.81
Mono-2	CD8_Naive	ICAM3	ITGAL	0.4333	0.1017	-0.0869	0.8241	0.0833	0.8432
mDC	CD4_Naive	OSM	IL6ST	0.1089	0.1846	-0.0043	0.9884	0.1479	0.6139
mDC	CD4_Naive	TYROBP	CD47	0.8949	0.2017	-0.4184	0.1365	-0.0593	0.8438
mDC	CD4_Naive	COL9A2	ITGB1	0.1615	0.1806	-0.1237	0.6735	-0.1516	0.6051
mDC	CD4_Naive	ICAM3	ITGB2	0.6323	0.2603	0.1973	0.499	0.2308	0.4265
mDC	CD4_Naive	ICAM2	ITGB2	0.179	0.2603	0.4903	0.0751	0.0857	0.7732
mDC	CD4_Naive	CD72	SEMA4D	0.1401	0.1229	0.2578	0.3735	0.4901	0.0779
mDC	NK	COL9A2	ITGB1	0.2022	0.3018	-0.4943	0.086	-0.5879	0.0381
mDC	NK	ICAM3	ITGB2	0.6873	0.728	0.426	0.1466	0.5055	0.0812
mDC	NK	ICAM3	ITGAL	0.6873	0.2651	0.5118	0.0738	0.5549	0.0525
mDC	NK	ICAM2	ITGB2	0.2129	0.728	0.5569	0.0481	0.4505	0.1247
mDC	NK	ICAM2	ITGAL	0.2129	0.2651	0.5747	0.0399	0.489	0.0929
mDC	NK	ICAM4	ITGB2	0.1132	0.728	-0.6183	0.0243	-0.3494	0.242
mDC	NK	ICAM4	ITGAL	0.1132	0.2651	-0.1472	0.6313	0.044	0.8865
mDC	NK	CD48	CD244	0.8491	0.1748	0.5597	0.0467	0.6264	0.0253
mDC	NK	CD72	SEMA4D	0.1617	0.1125	0.5232	0.0665	0.3626	0.224
mDC	NK	TGFB1	TGFBR3	0.3342	0.1705	0.2959	0.3264	0.2088	0.4935
mDC	NK	SELL	SELPLG	0.6146	0.185	-0.5604	0.0464	-0.3022	0.3154
mDC	Th1_17	OSM	IL6ST	0.1089	0.1145	0.2381	0.4123	0.3497	0.2203
mDC	Th1_17	COL9A2	ITGB1	0.1615	0.3304	-0.5466	0.0431	-0.4286	0.1281
mDC	Th1_17	ICAM3	ITGB2	0.6323	0.3129	0.3382	0.2369	0.4198	0.1367
mDC	Th1_17	ICAM3	ITGAL	0.6323	0.118	0.4681	0.0914	0.5868	0.0303
mDC	Th1_17	ICAM2	ITGB2	0.179	0.3129	0.5221	0.0555	0.433	0.1239
mDC	Th1_17	ICAM2	ITGAL	0.179	0.118	0.4857	0.0783	0.6396	0.0163
mDC	Th1_17	CD72	SEMA4D	0.1401	0.1204	0.4931	0.0732	0.0901	0.7616
mDC	Th1_17	SELL	SELPLG	0.5798	0.1043	0.2331	0.4226	0.2835	0.3253
mDC	Treg	OSM	IL6ST	0.1089	0.125	0.2205	0.4487	0.477	0.0846
mDC	Treg	COL9A2	ITGB1	0.1615	0.386	0.097	0.7416	0.0945	0.75
mDC	Treg	ICAM3	ITGB2	0.6323	0.3772	0.325	0.2569	0.389	0.1702
mDC	Treg	ICAM3	ITGAL	0.6323	0.1645	0.3119	0.2777	0.4658	0.0932
mDC	Treg	ICAM2	ITGB2	0.179	0.3772	0.4377	0.1175	0.3011	0.295
mDC	Treg	ICAM2	ITGAL	0.179	0.1645	0.5074	0.064	0.3378	0.2376
mDC	Treg	CD72	SEMA4D	0.1401	0.1228	-0.0179	0.9517	-0.0769	0.7966
mDC	Treg	SELL	SELPLG	0.5798	0.1469	0.0035	0.9905	-0.0902	0.7591
mDC	NKT	COL9A2	ITGB1	0.1615	0.3409	0.2727	0.3455	0.2791	0.3331
mDC	NKT	ICAM3	ITGB2	0.6323	0.6365	0.4477	0.1085	0.5692	0.0366
mDC	NKT	ICAM3	ITGAL	0.6323	0.2152	0.3665	0.1974	0.4989	0.0721
mDC	NKT	ICAM2	ITGB2	0.179	0.6365	0.2554	0.3781	0.2703	0.3491
mDC	NKT	ICAM2	ITGAL	0.179	0.2152	0.4042	0.1517	0.4989	0.0721
mDC	NKT	CD72	SEMA4D	0.1401	0.1181	0.5433	0.0446	0.4374	0.1198
mDC	NKT	SELL	SELPLG	0.5798	0.1365	0.0125	0.9661	-0.1166	0.6914
mDC	CTL-1	TYROBP	CD47	0.8949	0.2071	0.0402	0.8916	0.1824	0.5322
mDC	CTL-1	COL9A2	ITGB1	0.1615	0.1198	0.1754	0.5487	0.2527	0.3825
mDC	CTL-1	ICAM3	ITGB2	0.6323	0.5298	0.5029	0.0668	0.5473	0.0459
mDC	CTL-1	ICAM3	ITGAL	0.6323	0.2017	0.4182	0.1367	0.5429	0.0479
mDC	CTL-1	ICAM2	ITGB2	0.179	0.5298	0.5685	0.0339	0.3934	0.1651
mDC	CTL-1	ICAM2	ITGAL	0.179	0.2017	0.7348	0.0028	0.4813	0.084
mDC	CTL-1	CD72	SEMA4D	0.1401	0.1082	0.5431	0.0448	0.2835	0.3253
mDC	CTL-2	COL9A2	ITGB1	0.1615	0.214	-0.137	0.6406	-0.0637	0.8319
mDC	CTL-2	ICAM3	ITGB2	0.6323	0.3953	0.3639	0.2008	0.4857	0.0809
mDC	CTL-2	ICAM3	ITGAL	0.6323	0.1631	0.3943	0.163	0.5429	0.0479
mDC	CTL-2	ICAM2	ITGB2	0.179	0.3953	0.4133	0.1418	0.3055	0.2877
mDC	CTL-2	ICAM2	ITGAL	0.179	0.1631	0.3328	0.245	0.5253	0.0567
mDC	CTL-2	CD72	SEMA4D	0.1401	0.128	0.2867	0.3203	0.3626	0.2031
mDC	CD8_Naive	ICAM3	ITGB2	0.638	0.2768	0.0801	0.8377	-0.1833	0.6436
mDC	CD8_Naive	ICAM3	ITGAL	0.638	0.1017	-0.1954	0.6144	0.35	0.3586
mDC	CD8_Naive	ICAM2	ITGB2	0.2031	0.2768	-0.0094	0.9809	-0.0833	0.8432
mDC	CD8_Naive	ICAM2	ITGAL	0.2031	0.1017	-0.0215	0.9561	0.25	0.5206
mDC	CD8_Naive	CD72	SEMA4D	0.1406	0.1808	-0.5477	0.1269	-0.6167	0.0857
Mono-1	CD4_Naive	THBS1	ITGB1	0.1683	0.1788	0.3747	0.2072	0.3022	0.3154
Mono-1	CD4_Naive	ICAM3	ITGB2	0.4236	0.2599	-0.1018	0.7407	-0.3352	0.2631
Mono-1	NK	THBS1	ITGB1	0.1959	0.2982	0.1779	0.5801	0.0839	0.8002
Mono-1	NK	ICAM3	ITGB2	0.4245	0.7259	0.1161	0.7193	-0.0839	0.8002
Mono-1	NK	ICAM3	ITGAL	0.4245	0.2688	-0.013	0.968	-0.0769	0.8173
Mono-1	NK	CD48	CD244	0.5031	0.1795	-0.0013	0.9969	-0.1329	0.6834
Mono-1	NK	SELL	SELPLG	0.5472	0.1768	-0.2117	0.5089	-0.2098	0.5135
Mono-1	Th1_17	THBS1	ITGB1	0.1683	0.3247	0.0343	0.9115	-0.2802	0.3534
Mono-1	Th1_17	ICAM3	ITGB2	0.4236	0.316	-0.2894	0.3376	-0.6154	0.0285
Mono-1	Th1_17	ICAM3	ITGAL	0.4236	0.1183	-0.134	0.6625	-0.0165	0.9639
Mono-1	Th1_17	SELL	SELPLG	0.5369	0.1048	0.1457	0.6349	0.1374	0.656
Mono-1	Treg	THBS1	ITGB1	0.1683	0.3946	0.298	0.3227	0.2363	0.4367
Mono-1	Treg	ICAM3	ITGB2	0.4236	0.3873	0.0621	0.8403	-0.1154	0.7096
Mono-1	Treg	ICAM3	ITGAL	0.4236	0.1618	-0.2211	0.4679	0.011	0.9714
Mono-1	Treg	SELL	SELPLG	0.5369	0.1397	-0.0424	0.8905	-0.0853	0.7818
Mono-1	NKT	THBS1	ITGB1	0.1683	0.3345	0.4413	0.1311	0.5549	0.0525
Mono-1	NKT	ICAM3	ITGB2	0.4236	0.6427	0.1848	0.5455	0.0385	0.9062
Mono-1	NKT	ICAM3	ITGAL	0.4236	0.2128	-0.1479	0.6297	-0.0604	0.849
Mono-1	NKT	CD48	CD244	0.5216	0.1033	0.0704	0.8193	0.0714	0.8206
Mono-1	NKT	SELL	SELPLG	0.5369	0.1322	-0.108	0.7254	-0.1238	0.687
Mono-1	CTL-1	THBS1	ITGB1	0.1683	0.116	0.527	0.0642	0.5604	0.0499
Mono-1	CTL-1	ICAM3	ITGB2	0.4236	0.5365	0.2012	0.5098	0.1593	0.6039
Mono-1	CTL-1	ICAM3	ITGAL	0.4236	0.2044	-0.2439	0.4219	-0.1813	0.5536
Mono-1	CTL-2	THBS1	ITGB1	0.1683	0.2027	0.7505	0.0031	0.8022	0.0016
Mono-1	CTL-2	ICAM3	ITGB2	0.4236	0.3975	0.162	0.5971	0.0714	0.8206
Mono-1	CTL-2	ICAM3	ITGAL	0.4236	0.166	-0.1173	0.7027	0.044	0.8918
Mono-1	CD8_Naive	ICAM3	ITGB2	0.394	0.2768	0.1377	0.7238	-0.15	0.7081
Mono-1	CD8_Naive	ICAM3	ITGAL	0.394	0.1017	-0.2148	0.5788	-0.2667	0.4933
Mono-3	CD4_Naive	OSM	IL6ST	0.1242	0.2043	-0.2972	0.3483	-0.1523	0.6366
Mono-3	CD4_Naive	FN1	ITGB1	0.1946	0.1661	0.4949	0.1019	0.5848	0.0458
Mono-3	CD4_Naive	THBS1	ITGB1	0.2248	0.1661	0.3163	0.3165	0.331	0.2933
Mono-3	CD4_Naive	ICAM3	ITGB2	0.2819	0.2775	0.2155	0.5012	0.007	0.9912
Mono-3	CD4_Naive	FN1	ITGA4	0.1946	0.1718	-0.0468	0.8852	-0.0078	0.9808
Mono-3	CD4_Naive	ICAM2	ITGB2	0.1141	0.2775	0.655	0.0208	0.4476	0.1472
Mono-3	NK	FN1	ITGB1	0.2302	0.3257	0.6282	0.0385	0.5353	0.0897
Mono-3	NK	THBS1	ITGB1	0.254	0.3257	0.3316	0.3192	0.0233	0.9459
Mono-3	NK	ICAM3	ITGB2	0.2817	0.7397	0.5242	0.0979	0.6182	0.0478
Mono-3	NK	ICAM3	ITGAL	0.2817	0.2549	0.2006	0.5543	0.1545	0.6535
Mono-3	NK	FN1	ITGA4	0.2302	0.2876	-0.1311	0.7007	-0.1338	0.6948
Mono-3	NK	ICAM2	ITGB2	0.119	0.7397	0.6441	0.0325	0.5636	0.0759
Mono-3	NK	ICAM2	ITGAL	0.119	0.2549	0.5608	0.0727	0.6182	0.0478
Mono-3	NK	FN1	ITGB7	0.2302	0.1068	-0.5685	0.068	-0.3024	0.3661
Mono-3	NK	CD48	CD244	0.623	0.1732	0.6272	0.0389	0.7455	0.0119
Mono-3	NK	SELL	SELPLG	0.1071	0.1961	0.3063	0.3596	0.5091	0.114
Mono-3	Th1_17	OSM	IL6ST	0.1242	0.1305	0.0701	0.8287	0.2103	0.5118
Mono-3	Th1_17	FN1	ITGB1	0.1946	0.3247	-0.2086	0.5154	-0.1716	0.5939
Mono-3	Th1_17	THBS1	ITGB1	0.2248	0.3247	-0.2086	0.5154	-0.299	0.3452
Mono-3	Th1_17	ICAM3	ITGB2	0.2819	0.3237	0.1285	0.6907	-0.0909	0.7832
Mono-3	Th1_17	FN1	ITGA4	0.1946	0.2306	-0.2032	0.5265	-0.3275	0.2987
Mono-3	Th1_17	ICAM2	ITGB2	0.1141	0.3237	0.5453	0.0667	0.4615	0.1338
Mono-3	Th1_17	SELL	SELPLG	0.1174	0.1001	-0.2508	0.4318	-0.1958	0.5429
Mono-3	Treg	OSM	IL6ST	0.1242	0.1451	0.2246	0.4829	0.2397	0.453
Mono-3	Treg	FN1	ITGB1	0.1946	0.3858	0.1108	0.7316	0.2495	0.4341
Mono-3	Treg	THBS1	ITGB1	0.2248	0.3858	-0.0256	0.9369	0.1495	0.6429
Mono-3	Treg	ICAM3	ITGB2	0.2819	0.4136	0.2526	0.4282	0.2797	0.3787
Mono-3	Treg	ICAM3	ITGAL	0.2819	0.142	0.2612	0.4121	0.331	0.2933
Mono-3	Treg	FN1	ITGA4	0.1946	0.2284	0.3671	0.2405	0.3281	0.2978
Mono-3	Treg	ICAM2	ITGB2	0.1141	0.4136	0.4885	0.1071	0.4196	0.1766
Mono-3	Treg	ICAM2	ITGAL	0.1141	0.142	0.6241	0.0301	0.6479	0.0227
Mono-3	Treg	FN1	ITGB7	0.1946	0.1019	-0.3499	0.2649	-0.5654	0.0554
Mono-3	Treg	SELL	SELPLG	0.1174	0.1543	-0.2183	0.4954	-0.2592	0.4159
Mono-3	NKT	FN1	ITGB1	0.1946	0.3679	0.6235	0.0303	0.655	0.0208
Mono-3	NKT	THBS1	ITGB1	0.2248	0.3679	0.179	0.5778	0.2456	0.4417
Mono-3	NKT	ICAM3	ITGB2	0.2819	0.6391	0.3123	0.3231	0.3916	0.2096
Mono-3	NKT	ICAM3	ITGAL	0.2819	0.2041	0.2375	0.4572	0.2098	0.5135
Mono-3	NKT	FN1	ITGA4	0.1946	0.3521	-0.1094	0.7349	-0.1014	0.7539
Mono-3	NKT	ICAM2	ITGB2	0.1141	0.6391	0.4536	0.1386	0.6853	0.0173
Mono-3	NKT	ICAM2	ITGAL	0.1141	0.2041	0.5036	0.095	0.6364	0.0301
Mono-3	NKT	CD48	CD244	0.6443	0.1006	0.3198	0.3109	0.3217	0.3083
Mono-3	NKT	SELL	SELPLG	0.1174	0.142	-0.1923	0.5494	-0.1051	0.7452
Mono-3	CTL-1	FN1	ITGB1	0.1946	0.1267	0.7104	0.0096	0.6004	0.039
Mono-3	CTL-1	THBS1	ITGB1	0.2248	0.1267	0.4721	0.1212	0.3559	0.2562
Mono-3	CTL-1	ICAM3	ITGB2	0.2819	0.5473	0.5528	0.0623	0.4965	0.1041
Mono-3	CTL-1	ICAM3	ITGAL	0.2819	0.1851	0.4698	0.1233	0.3776	0.2274
Mono-3	CTL-1	FN1	ITGA4	0.1946	0.3122	-0.0941	0.7711	-0.1638	0.6111
Mono-3	CTL-1	ICAM2	ITGB2	0.1141	0.5473	0.7168	0.0087	0.6993	0.0145
Mono-3	CTL-1	ICAM2	ITGAL	0.1141	0.1851	0.7518	0.0048	0.6364	0.0301
Mono-3	CTL-2	FN1	ITGB1	0.1946	0.2261	0.6519	0.0216	0.694	0.0123
Mono-3	CTL-2	THBS1	ITGB1	0.2248	0.2261	0.563	0.0567	0.5197	0.0833
Mono-3	CTL-2	ICAM3	ITGB2	0.2819	0.4004	0.2996	0.344	0.5245	0.0839
Mono-3	CTL-2	ICAM3	ITGAL	0.2819	0.1467	0.2682	0.3993	0.2308	0.4709
Mono-3	CTL-2	FN1	ITGA4	0.1946	0.2798	-0.3555	0.2568	-0.4133	0.1817
Mono-3	CTL-2	ICAM2	ITGB2	0.1141	0.4004	0.4731	0.1204	0.4685	0.1275
Mono-3	CTL-2	ICAM2	ITGAL	0.1141	0.1467	0.361	0.2489	0.6923	0.0159
Mono-3	CD8_Naive	ICAM3	ITGB2	0.3588	0.2942	-0.7432	0.0556	-0.7857	0.048
Mono-3	CD8_Naive	ICAM2	ITGB2	0.1756	0.2942	-0.1391	0.7661	-0.1786	0.7131
Mono-3	CD8_Naive	ICAM4	ITGB2	0.145	0.2942	-0.6644	0.1035	-0.3571	0.4444
TIM	CD4_Naive	OSM	IL6ST	0.3852	0.1669	-0.1165	0.8035	0	1
TIM	CD4_Naive	TYROBP	CD47	1	0.1656	-0.0753	0.8726	0	1
TIM	CD4_Naive	THBS1	ITGB1	0.7289	0.1882	0.6463	0.1168	0.4643	0.3024
TIM	CD4_Naive	ICAM3	ITGB2	0.4617	0.2407	-0.089	0.8496	-0.0714	0.9063
TIM	NK	THBS1	ITGB1	0.8187	0.3411	-0.1106	0.8347	-0.2	0.7139
TIM	NK	ICAM3	ITGB2	0.4685	0.6381	0.2506	0.632	0.3714	0.4972
TIM	NK	ICAM3	ITGAL	0.4685	0.2158	-0.7543	0.0831	-0.7714	0.1028
TIM	NK	CD48	CD244	0.6068	0.123	0.0755	0.8869	0.2	0.7139
TIM	NK	SELL	SELPLG	0.3472	0.1879	-0.6295	0.1804	-0.7714	0.1028
TIM	Th1_17	OSM	IL6ST	0.3852	0.1473	0.0843	0.8573	0.25	0.5948
TIM	Th1_17	CCL20	CCR6	0.4267	0.1854	0.7919	0.0338	0.6429	0.1389
TIM	Th1_17	THBS1	ITGB1	0.7289	0.2976	0.3956	0.3797	0.3214	0.4976
TIM	Th1_17	ICAM3	ITGB2	0.4617	0.2976	-0.5898	0.1634	-0.3571	0.4444
TIM	Treg	OSM	IL6ST	0.3852	0.2209	-0.3858	0.3927	-0.2143	0.6615
TIM	Treg	CCL20	CCR6	0.4267	0.2147	-0.4241	0.343	-0.8571	0.0238
TIM	Treg	ICAM3	ITGB2	0.4617	0.3681	-0.2584	0.5758	-0.1786	0.7131
TIM	Treg	ICAM3	ITGAL	0.4617	0.1104	-0.2951	0.5206	0.0371	0.9371
TIM	Treg	SELL	SELPLG	0.3567	0.1595	-0.7863	0.036	-0.9009	0.0056
TIM	NKT	THBS1	ITGB1	0.7289	0.4252	0.729	0.0631	0.7857	0.048
TIM	NKT	ICAM3	ITGB2	0.4617	0.5491	-0.5109	0.2413	-0.2857	0.556
TIM	NKT	ICAM3	ITGAL	0.4617	0.1709	-0.2498	0.5891	-0.0357	0.9635
Supplementary Table 5.
TIM	NKT	SELL	SELPLG	0.3567	0.1453	-0.6254	0.1331	-0.2523	0.5852
TIM	CTL-1	THBS1	ITGB1	0.7289	0.1423	0.6357	0.125	0.6786	0.1095
TIM	CTL-1	ICAM3	ITGB2	0.4617	0.4883	-0.0924	0.8438	0.1071	0.8397
TIM	CTL-1	ICAM3	ITGAL	0.4617	0.1371	-0.0307	0.948	-0.1071	0.8397
TIM	CTL-2	OSM	IL6ST	0.3852	0.116	0.3243	0.4779	0.4286	0.3536
TIM	CTL-2	THBS1	ITGB1	0.7289	0.275	0.7995	0.031	0.8214	0.0341
TIM	CTL-2	ICAM3	ITGB2	0.4617	0.3392	0.1588	0.7338	0.3571	0.4444
TIM	CTL-2	ICAM3	ITGAL	0.4617	0.1011	-0.4703	0.2869	-0.6071	0.1667
Gene.a is Ligand
Gene.b is Receptor
exp.ratio is percentage of expressed cell

### Sheet: filtered interactions
Supplementary Table 5. Ligand-receptor interactions
cell1	cell2	Gene.a	Gene.b	exp.ratio.a	exp.ratio.b	corr.pearson	pvalue.pearson	corr.spearman	pvalue.spearman	a.zscore	fc.b
TAM	CD4_Naive	SPP1	ITGB1	0.365	0.1497	0.5449	0.2635	0.3714	0.4972	11.0588	0.0317
TAM	CD4_Naive	FN1	ITGB1	0.5028	0.1497	0.7795	0.0676	0.5798	0.2278	14.5368	0.0317
TAM	CD4_Naive	FN1	ITGA4	0.5028	0.1403	0.1065	0.8409	0.5798	0.2278	14.5368	0.2832
TAM	CD4_Naive	SPP1	ITGA4	0.365	0.1403	0.0059	0.9911	0.4286	0.4194	11.0588	0.2832
TAM	Th1_17	CCL20	CCR6	0.162	0.1834	0.3286	0.5249	-0.058	0.9131	5.01457	1.1427
TAM	Treg	CCL20	CCR6	0.162	0.1908	0.4138	0.4147	0.6029	0.2052	5.01457	0.6737
TAM	NKT	SPP1	ITGB1	0.365	0.4356	0.3008	0.5625	0.6	0.2417	11.0588	0.3882
TAM	NKT	FN1	ITGB1	0.5028	0.4356	0.7771	0.069	0.8117	0.0499	14.5368	0.3882
TAM	NKT	FN1	ITGA4	0.5028	0.3412	0.1038	0.8449	0.1739	0.7417	14.5368	0.0753
TAM	NKT	SPP1	ITGA4	0.365	0.3412	-0.3724	0.4672	-0.2	0.7139	11.0588	0.0753
TAM	CTL-1	SPP1	ITGB1	0.365	0.1647	0.4268	0.3987	0.4857	0.3556	11.0588	0.2522
TAM	CTL-1	FN1	ITGB1	0.5028	0.1647	0.592	0.2158	0.7537	0.0835	14.5368	0.2522
TAM	CTL-1	FN1	ITGA4	0.5028	0.271	0.1443	0.785	0.2029	0.6998	14.5368	0.0994
TAM	CTL-1	SPP1	ITGA4	0.365	0.271	0.4446	0.377	0.3143	0.5639	11.0588	0.0994
TAM	CTL-2	SPP1	ITGB1	0.365	0.2822	0.5327	0.2765	0.6571	0.175	11.0588	0.3594
TAM	CTL-2	FN1	ITGB1	0.5028	0.2822	0.8089	0.0513	0.8117	0.0499	14.5368	0.3594
TAM	CTL-2	FN1	ITGA4	0.5028	0.2352	-0.6631	0.1511	-0.7247	0.1032	14.5368	0.119
TAM	CTL-2	SPP1	ITGA4	0.365	0.2352	-0.2114	0.6877	-0.4857	0.3556	11.0588	0.119
TIM	CD4_Naive	THBS1	ITGB1	0.7289	0.1882	0.6463	0.1168	0.4643	0.3024	23.966	0.0317
TIM	NK	THBS1	ITGB1	0.8187	0.3411	-0.1106	0.8347	-0.2	0.7139	23.966	0.2996
TIM	Th1_17	CCL20	CCR6	0.4267	0.1854	0.7919	0.0338	0.6429	0.1389	14.4384	1.1427
TIM	Treg	OSM	IL6ST	0.3852	0.2209	-0.3858	0.3927	-0.2143	0.6615	10.0091	0.8038
TIM	Treg	CCL20	CCR6	0.4267	0.2147	-0.4241	0.343	-0.8571	0.0238	14.4384	0.6737
TIM	NKT	THBS1	ITGB1	0.7289	0.4252	0.729	0.0631	0.7857	0.048	23.966	0.3882
TIM	CTL-1	THBS1	ITGB1	0.7289	0.1423	0.6357	0.125	0.6786	0.1095	23.966	0.2522
TIM	CTL-2	OSM	IL6ST	0.3852	0.116	0.3243	0.4779	0.4286	0.3536	10.0091	0.896
TIM	CTL-2	THBS1	ITGB1	0.7289	0.275	0.7995	0.031	0.8214	0.0341	23.966	0.3594
Gene.a is Ligand
Gene.b is Receptor
exp.ratio is fraction of expressed cell
Since TIM and TAM are specific in tumor fraction. a.zscore is comparision betwwen TIM(TAM) and other myeloid subpopultions
fc.b is log fold change of receptor comparing tumor with beingn fraction
