## Supplemental Table 6 for "Human prostate cancer bone metastases have an actionable immunosuppressive microenvironment"

### Sheet: Sheet1
Supplementary Table 6. CCL20 ELISA
	CCL20 (pg/ml)
Date of collected sample	Involved	Distal
2016-05-24	38.98	3.776
2016-08-22	8.776	9.082
2016-11-25	3.265	3.469
2016-12-14	4.286	5.408
2017-03-23	2.347	6.327
2017-05-11	5.408	4.592
2017-12-07	1.327	1.633
2017-03-23	15	7.959
2018-01-05	9.184	5.816
2018-02-26	1.939	1.633
	CCL20 (pg/ml)
Date of collected sample	Benign
2018-07-16	8.367
2018-04-18	2.041
2018-05-23	2.347
2018-03-28	2.347
ELISA range: 7.8 to 500 pg/ml
Red indicates values detected within the range
