## Supplemental Table 7 for "Human prostate cancer bone metastases have an actionable immunosuppressive microenvironment"

### Sheet: Human HSPC panel
Supplementary Table 7.
Marker	Color	Clone	Catalog #	Company
Lineage (CD3, CD14, CD116, CD19, CD20, CD56)	FITC	UCHT1, HCD14, 3G8, HIB19, 2H7, HCD56	348801	Biolegend
CD235	FITC	HIR2	306610	Biolegend
CD66b	FITC	G10F5	305104	Biolegend
CD38	PeCy7	HIT2	303516	Biolegend
CD24	BV605	ML5	311124	Biolegend
CD34	APCCy7	581	343514	Biolegend
7AAD
name	Benign (% of live)	Involved (% of live)
Myeloid progenitors (CD34+CD38+	0.67	0.052
Myeloid progenitors (CD34+CD38+	1.27	0.066
Myeloid progenitors (CD34+CD38+	0.76	0.44
Myeloid progenitors (CD34+CD38+	1.41
Myeloid progenitors (CD34+CD38+	1.09
Stem cells (CD34+CD38-)	0.28	0.052
Stem cells (CD34+CD38-)	0.28	0.04
Stem cells (CD34+CD38-)	0.37	0.049
Stem cells (CD34+CD38-)	0.089
Stem cells (CD34+CD38-)	0.21

### Sheet: Human Myeloid panel
Marker	Color	Clone	Catalog #	Company
CD11b	BuV737	M1/70	564443	BD
CD11c	FITC	Bu15	337214	Biolegend
CD14	BV605	M5E2	301834	Biolegend
CD45	BuV395	HI30	563792	BD
HLA-DR	APCCy7	L243	307617	Biolegend
CD56	BV711	NCAM16.2	563169	BD
CD19	BV711	HIB19	302246	Biolegend
CD3	BV711	UCHT1	300464	Biolegend
CD235 PercpCy5.5	Percp/cy5.5	HIR2	306614	Biolegend
CD64	PeDazzle594	10.1	305032	Biolegend
Viability	7AAD
name	Benign (% of CD11b+)	Involved (% of CD11b+)	Tumor (% of CD11b+)
Granulocytes (HLA-DR-CD11c-)	90.9	99.6	65
Granulocytes (HLA-DR-CD11c-)	86.5	94.3	57.6
Granulocytes (HLA-DR-CD11c-)	89	75.9	53.2
Granulocytes (HLA-DR-CD11c-)	94
Granulocytes (HLA-DR-CD11c-)	90.3
Mon Mac (HLA-DR+CD11c+)	7.21	0.26	30
Mon Mac (HLA-DR+CD11c+)	12.3	3.56	38.3
Mon Mac (HLA-DR+CD11c+)	8.89	22.2	29.7
Mon Mac (HLA-DR+CD11c+)	5.45
Mon Mac (HLA-DR+CD11c+)	8.94
Monocytes (CD14+CD64+)	3.43	0.2	16.5
Monocytes (CD14+CD64+)	3.56	2.63	31.6
Monocytes (CD14+CD64+)	5.97	20.3	18.5
Monocytes (CD14+CD64+)	3.52
Monocytes (CD14+CD64+)	5.89
Myeloid dendritic cells	3	0.059	12.7
Myeloid dendritic cells	8.65	0.89	3.9
Myeloid dendritic cells	1.65	1.23	9.47
Myeloid dendritic cells	1.69
Myeloid dendritic cells	2.85

### Sheet: Human Lymphoid panel 
Marker	Lineage	Color	Clone	Catalog #	Company
CD56	NK	PE/Cy5	B159	561904	BD
CD19	B cell	BUV737	SJ25C1	564304	BD
CD3	T cell	BV421	UCHT1	300433	Biolegend
CD4	T cell	Bv605	RPA-T4	300555	Biolegend
CD8	T cell	APC/Cy7	RPA-T8	557760	BD
CD25	Treg	APC	M-A251	356109	Biolegend
FOXP3	Treg	PE	PCH101	12-4776-41	ThermoFisher
CD45	Pan-heme	BV570	HI30	304034	Biolegend
name	B cells % live	NK cells % of T lymphoid	NK cells % live	CTL % live	Th % live	Treg % live
Normal 9/17	5.59	3.13	0.16	1.49	3.01	0.065
Normal 9/19	7.4	17.7	0.93	4.01	2	0.18
Normal 9/26	3.22	6.02	0.34	2.17	2.58	0.11
Tumor 8/23	2.44	0.31	0.55	5.63	6.45	0.36
Tumor 1/29	1.92	0.77	0.31	5.8	12.5	0.55
Tumor 10/1	0.00338		0.00919	0.05	0.15	0.015
IBM 8/23	1.33	1.24	2.91	2.22	11.1	1.73
IBM 1/29	1.29	1.29	3.59	8.97	4.27	0.3
IBM 3/30	0.23	14.3	1.39	0.45	0.73	0.071

### Sheet: Murine T cell exhaustion panel
Marker	Color	Clone	Catalog #	Company
CD3	BUV737	145-2C11	612771	BD
CD8	BV570	53-6.7	100740	Biolegend
CD4	AF700	GK1.5	100430	Biolegend
PD-1	PE	J43	12-9985-83	Thermo Fisher Scientific
Lag3	PE/Cy7	eBioC9B7W	25-2231-82	Thermo Fisher Scientific
