## Supplemental Table 8 for "Human prostate cancer bone metastases have an actionable immunosuppressive microenvironment"

### Sheet: CCL20ab
Supplementary Table 8.
Survival data of block CCL20 by antibody
ID	type	days	vital_status
1	IgG	23	1
2	IgG	40	0
3	IgG	40	0
4	IgG	23	1
5	IgG	40	0
6	CCL20Ab	40	0
7	CCL20Ab	30	1
8	CCL20Ab	33	1
9	IgG	23	1
10	IgG	23	1
11	IgG	27	1
12	IgG	24	1
13	CCL20Ab	40	0
14	CCL20Ab	21	1
15	CCL20Ab	40	0
16	CCL20Ab	40	0
17	CCL20Ab	20	1
18	CCL20Ab	22	1
19	CCL20Ab	40	0
20	CCL20Ab	20	1
21	CCL20Ab	28	1
22	CCL20Ab	25	1
23	CCL20Ab	20	1
24	CCL20Ab	25	1
25	CCL20Ab	40	0
26	CCL20Ab	21	1
27	CCL20Ab	40	0
28	CCL20Ab	40	0
29	CCL20Ab	40	0
30	IgG	27	1
31	IgG	33	1
32	IgG	33	1
33	IgG	30	1
34	IgG	25	1
35	IgG	21	1
36	IgG	23	1
37	IgG	22	1
38	IgG	19	1
39	IgG	19	1
40	IgG	19	1
41	IgG	19	1
42	IgG	22	1
vital_status	1	death
	0	alive

### Sheet: CCR6-KO
Survival data of CCR6 knock out
ID	type	days	vital_status
1	WT	33	1
2	WT	20	1
3	CCR6KO	40	0
4	CCR6KO	40	0
5	CCR6KO	40	0
6	CCR6KO	40	0
7	CCR6KO	40	0
8	WT	26	1
9	WT	40	0
10	WT	40	0
11	CCR6KO	33	1
12	CCR6KO	40	0
13	CCR6KO	40	0
14	WT	18	1
15	CCR6KO	40	0
16	CCR6KO	40	0
17	WT	19	1
18	WT	19	1
19	WT	40	0
20	CCR6KO	36	1
21	CCR6KO	35	1
22	CCR6KO	36	1
vital_status	1	death
	0	alive

### Sheet:  PD1 BM CD8+
PD-1-PE Mean Fluorescence Intensity
Naive	WT	Ccr6 KO
253	4156	348
251	2789	418
293	919	383
287	309	437
301	2008	498

### Sheet: Lag3 BM CD8+
Lag3-PE/Cy7 Mean Fluorescence Intensity
Naive	WT	Ccr6 KO
74.1	1169	128
107	1419	234
109	553	203
97.6	123	242
115	635	268

### Sheet: BM-CD8 proliferation
Naive 96h/0h CFSE MFI	WT 96h/0h CFSE MFI	CCR6-KO 96h/0h CFSE MFI
0.125201	0.187624	0.194759
0.104906	0.274871	0.15705
0.136299	0.214686	0.165855
0.153314	0.186591	0.158018
	0.19026	0.140155
MFI= Mean Fluorescence Instensity

### Sheet: CD8 frequency
Naive % of live cells	WT % of live cells	Ccr6 KO % of live cells
0.81	0.61	0.71
0.7	0.42	1.03
0.56	0.25	0.45
0.62	0.49	1.08
0.54	0.19	0.86

### Sheet: BM CD4 frequency
Naive % of live cells	WT % of live cells	Ccr6 KO % of live cells
0.42	0.19	0.58
0.41	0.34	0.66
0.44	0.3	0.44
0.48	0.37	1.03
0.42	0.14	0.83
